# Identification of a terpene synthase arsenal using long-read sequencing and genome assembly of *Aspergillus wentii*

**DOI:** 10.1101/2024.09.23.614465

**Authors:** Richard Olumakaiye, Christophe Corre, Fabrizio Alberti

## Abstract

Fungi are talented producers of secondary metabolites with applications in the pharmaceutical and agrochemical sectors. *Aspergillus wentii* CBS 141173 has gathered research interest due to its ability to produce high-value norditerpenoid compounds, including anticancer molecules. In this study, we aimed to expand the genomic information available for *A. wentii* to facilitate the identification of terpenoid biosynthetic genes that may be involved in the production of bioactive molecules. Long-read genome sequencing of *Aspergillus wentii* CBS 141173 was conducted using Oxford Nanopore Technologies (ONT) MinION MK1C. In addition, paired-end stranded RNA-seq data from two time points, 7 days and 30 days, was used for functional annotation of the assembled genome. Overall, we assembled a genome of approximately 31.2 Mb and identified 66 biosynthetic gene clusters from the annotated genome. Metabolic extracts of *A. wentii* were analysed and the production of the bioactive terpenoid asperolide A was confirmed. We further mined the assembled and annotated genome for BGCs involved in terpenoid pathways using a combination of antiSMASH and local BlastP and identified 16 terpene synthases. Phylogenetic analysis was conducted and allowed us to establish relationships with other characterised terpene synthases. We identified two terpene clusters potentially involved in pimarane-like diterpenoid biosynthesis. Finally, the analysis of the 16 terpene synthases in our 7-day and 30-day transcriptomic data suggested that only four of them were constitutively expressed under laboratory conditions. These results provide a scaffold for the future exploration of terpenoid biosynthetic pathways for bioactive molecules in *A. wentii*. The terpenoid clusters identified in this study are candidates for heterologous gene expression and/or gene disruption experiments. The description and availability of the long-read genome assembly of *A. wentii* CBS 141173 further provides the basis for downstream genome analysis and biotechnological exploitation of this species.
