## Supplementary Dataset 2 for "Identification of a terpene synthase arsenal using long-read sequencing and genome assembly of *Aspergillus wentii*"

### Sheet: Sheet1
	Aspergillus wentii CBS141173
	Summary of detected BGCs defined by Antismash (Blin et al., 2019)
	Class	Number
	NRPS	19
	PKS	16
	Terpene	13
	NRPS+PKS	8
	NRPS+Terpene	2
	isocyanide+terpene	1
	RiPP	5
	isocyanide	1
	NI-siderophore	1
	Total	66
Gene cluster	Length	Gene cluster type	Gene cluster members
Cluster 1	38,073 - 80,300 nt. (total: 42,228 nt)	PKS	AWENTII_000015;AWENTII_000016;AWENTII_000018;AWENTII_000019;AWENTII_000020;AWENTII_000021;AWENTII_000022;AWENTII_000023;AWENTII_000024;AWENTII_000025;AWENTII_000026;AWENTII_000027;AWENTII_000028;AWENTII_000029;AWENTII_000030;AWENTII_000031;AWENTII_000032
Cluster 2	105,165 - 151,847 nt. (total: 46,683 nt)	PKS	AWENTII_000052;AWENTII_000053;AWENTII_000054;AWENTII_000055;AWENTII_000056;AWENTII_000057;AWENTII_000058;AWENTII_000059;AWENTII_000060;AWENTII_000061;AWENTII_000062;AWENTII_000063;AWENTII_000064;AWENTII_000065;AWENTII_000066;AWENTII_000067;AWENTII_000068;AWENTII_000070;AWENTII_000071;AWENTII_000072;AWENTII_000073
Cluster 3	733,866 - 755,863 nt. (total: 21,998 nt)	Terpene	AWENTII_000314;AWENTII_000315;AWENTII_000316;AWENTII_000317;AWENTII_000318;AWENTII_000319;AWENTII_000320;AWENTII_000321;AWENTII_000322;AWENTII_000323;AWENTII_000324
Cluster 4	799,086 - 849,897 nt. (total: 50,812 nt)	NRPS	AWENTII_000343;AWENTII_000344;AWENTII_000345;AWENTII_000347;AWENTII_000348;AWENTII_000349;AWENTII_000350;AWENTII_000351;AWENTII_000352;AWENTII_000353;AWENTII_000354;AWENTII_000355;AWENTII_000356;AWENTII_000357;AWENTII_000358;AWENTII_000359;AWENTII_000360;AWENTII_000361
Cluster 5	1,846,202 - 1,891,574 nt. (total: 45,373 nt)	PKS	AWENTII_000739;AWENTII_000740;AWENTII_000741;AWENTII_000743;AWENTII_000744;AWENTII_000746;AWENTII_000747;AWENTII_000748;AWENTII_000749;AWENTII_000750;AWENTII_000751;AWENTII_000752;AWENTII_000754;AWENTII_000755;AWENTII_000756;AWENTII_000757
Cluster 6	1,925,024 - 1,968,561 nt. (total: 43,538 nt)	NRPS	AWENTII_000776;AWENTII_000777;AWENTII_000778;AWENTII_000779;AWENTII_000780;AWENTII_000781;AWENTII_000782;AWENTII_000783;AWENTII_000784;AWENTII_000785;AWENTII_000786;AWENTII_000787;AWENTII_000788;AWENTII_000789;AWENTII_000790;AWENTII_000791
Cluster 7	2,155,390 - 2,214,494 nt. (total: 59,105 nt)	NRPS	AWENTII_000874;AWENTII_000875;AWENTII_000876;AWENTII_000877;AWENTII_000879;AWENTII_000880;AWENTII_000881;AWENTII_000882;AWENTII_000883;AWENTII_000884;AWENTII_000885
Cluster 8	2,787,453 - 2,834,219 nt. (total: 46,767 nt)	PKS	AWENTII_001114;AWENTII_001115;AWENTII_001116;AWENTII_001117;AWENTII_001118; AWENTII_001119;AWENTII_001120;AWENTII_001121;AWENTII_001122;AWENTII_001123;AWENTII_001124;AWENTII_001126;AWENTII_001127;AWENTII_001129;AWENTII_001130
Cluster 9	4,029,242 - 4,077,371 nt. (total: 48,130 nt)	PKS	AWENTII_001623;AWENTII_001624;AWENTII_001625;AWENTII_001626;AWENTII_001627;AWENTII_001628;AWENTII_001629;AWENTII_001630;AWENTII_001631;AWENTII_001632;AWENTII_001633;AWENTII_001634;AWENTII_001635;AWENTII_001636;AWENTII_001637;AWENTII_001638;AWENTII_001639
Cluster 10	4,162,215 - 4,183,363 nt. (total: 21,149 nt)	Terpene	AWENTII_001685;AWENTII_001686;AWENTII_001687;AWENTII_001688;AWENTII_001689;AWENTII_001690;AWENTII_001691;AWENTII_001692;AWENTII_001693
Cluster 11	4,942,286 - 4,985,337 nt. (total: 43,052 nt)	NRPS	AWENTII_001987;AWENTII_001988;AWENTII_001989;AWENTII_001990;AWENTII_001991;AWENTII_001992;AWENTII_001993;AWENTII_001994;AWENTII_001994;AWENTII_001994;AWENTII_001997;AWENTII_001998;AWENTII_001999;AWENTII_002000;AWENTII_002001;AWENTII_002002;AWENTII_002004;AWENTII_002005;AWENTII_002006;AWENTII_002007;AWENTII_002008
Cluster 12	5,222,708 - 5,305,263 nt. (total: 82,556 nt)	PKS/NRPS	AWENTII_002124;AWENTII_002125;AWENTII_002126;AWENTII_002127;AWENTII_002128;AWENTII_002129;AWENTII_002131;AWENTII_002133;AWENTII_002134;AWENTII_002135;AWENTII_002136;AWENTII_002137;AWENTII_002138;AWENTII_002139;AWENTII_002140;AWENTII_002141;AWENTII_002142;AWENTII_002146;AWENTII_002148;AWENTII_002149;AWENTII_002150;AWENTII_002152;AWENTII_002153;AWENTII_002154;AWENTII_002156
Cluster 13	5,789,653 - 5,835,613 nt. (total: 45,961 nt)	NRPS	AWENTII_002393;AWENTII_002394;AWENTII_002395;AWENTII_002397;AWENTII_002398;AWENTII_002399;AWENTII_002400;AWENTII_002401;AWENTII_002402;AWENTII_002403;AWENTII_002405;AWENTII_002406;AWENTII_002407;AWENTII_002408
Cluster 14	6,429,457 - 6,451,822 nt. (total: 22,366 nt)	Terpene	AWENTII_002618;AWENTII_002619;AWENTII_002620;AWENTII_002621;AWENTII_002622;AWENTII_002623;AWENTII_002624;AWENTII_002625;AWENTII_002626;AWENTII_002627;AWENTII_002628;AWENTII_002629
Cluster 15	6,584,708 - 6,631,386 nt. (total: 46,679 nt)	PKS	AWENTII_002696;AWENTII_002697;AWENTII_002698;AWENTII_002699;AWENTII_002700;AWENTII_002701;AWENTII_002702;AWENTII_002703;AWENTII_002704; AWENTII_002705;AWENTII_002706
Cluster 16	6,778,960 - 6,834,817 nt. (total: 55,858 nt)	NRPS	AWENTII_002763;AWENTII_002764;AWENTII_002765;AWENTII_002766;AWENTII_002767;AWENTII_002768;AWENTII_002769;AWENTII_002770;AWENTII_002771;AWENTII_002772;AWENTII_002773;AWENTII_002774;AWENTII_002775;AWENTII_002776;AWENTII_002777;AWENTII_002778;AWENTII_002779;AWENTII_002780;AWENTII_002781
Cluster 17	6,981,387 - 7,023,764 nt. (total: 42,378 nt)	isocyanide	AWENTII_002843;AWENTII_002844;AWENTII_002845;AWENTII_002846;AWENTII_002847;AWENTII_002848;AWENTII_002849;AWENTII_002850;AWENTII_002851;AWENTII_002852;AWENTII_002853;AWENTII_002854;AWENTII_002855;AWENTII_002856;AWENTII_002857;AWENTII_002858;AWENTII_002859
Cluster 18	7,359,531 - 7,380,943 nt. (total: 21,413 nt)	Terpene	AWENTII_003008;AWENTII_003009;AWENTII_003010;AWENTII_003011;AWENTII_003012;AWENTII_003013;AWENTII_003014;AWENTII_003015;AWENTII_003016;AWENTII_003017;AWENTII_003018;AWENTII_003019
Cluster 19	683,795 - 726,226 nt. (total: 42,432 nt)	PKS	AWENTII_003526;AWENTII_003527;AWENTII_003528;AWENTII_003529;AWENTII_003530;AWENTII_003531;AWENTII_003532;AWENTII_003533;AWENTII_003534;AWENTII_003535;AWENTII_003536;AWENTII_003537;AWENTII_003538;AWENTII_003539;AWENTII_003540;AWENTII_003541;AWENTII_003542
Cluster 20	845,232 - 893,434 nt. (total: 48,203 nt)	PKS	AWENTII_003589;AWENTII_003590;AWENTII_003591;AWENTII_003592;AWENTII_003593;AWENTII_003594;AWENTII_003595;AWENTII_003596;AWENTII_003597;AWENTII_003598;AWENTII_003599;AWENTII_003600;AWENTII_003601;AWENTII_003602;AWENTII_003603;AWENTII_003604;AWENTII_003605;AWENTII_003606
Cluster 21	1,114,826 - 1,163,906 nt. (total: 49,081 nt)	PKS	AWENTII_003691;AWENTII_003692;AWENTII_003693;AWENTII_003694;AWENTII_003695;AWENTII_003696;AWENTII_003697;AWENTII_003698;AWENTII_003699;AWENTII_003700;AWENTII_003701;AWENTII_003702;AWENTII_003703;AWENTII_003704;AWENTII_003705;AWENTII_003706;AWENTII_003707;AWENTII_003708;AWENTII_003709;AWENTII_0037010
Cluster 22	1,544,992 - 1,605,880 nt. (total: 60,889 nt)	RiPP	AWENTII_003865;AWENTII_003866;AWENTII_003867;AWENTII_003868;AWENTII_003869;AWENTII_003870;AWENTII_003871;AWENTII_003872;AWENTII_003873;AWENTII_003874;AWENTII_003875;AWENTII_003876;AWENTII_003877;AWENTII_003878;AWENTII_003879;AWENTII_003880;AWENTII_003881;AWENTII_003882;AWENTII_003883;AWENTII_003884;AWENTII_003885;AWENTII_003886;AWENTII_003887;AWENTII_003888
Cluster 23	2,037,873 - 2,088,107 nt. (total: 50,235 nt)	NRPS	AWENTII_004040;AWENTII_004041;AWENTII_004042;AWENTII_004043;AWENTII_004044;AWENTII_004045;AWENTII_004046;AWENTII_004047;AWENTII_004048;AWENTII_004049;AWENTII_004050;AWENTII_004051;AWENTII_004052;AWENTII_004053;AWENTII_004054;AWENTII_004055;AWENTII_004056
Cluster 24	3,427,720 - 3,472,165 nt. (total: 44,446 nt)	NRPS	AWENTII_004618;AWENTII_004619;AWENTII_004620;AWENTII_004621;AWENTII_004622;AWENTII_004623;AWENTII_004624;AWENTII_004625;AWENTII_004626;AWENTII_004626;AWENTII_004627;AWENTII_004628;AWENTII_004629;AWENTII_004630
Cluster 25	4,733,376 - 4,793,078 nt. (total: 59,703 nt)	PKS/NRPS	AWENTII_005148;AWENTII_005149;AWENTII_005150;AWENTII_005151;AWENTII_005152;AWENTII_005153;AWENTII_005154;AWENTII_005155;AWENTII_005156;AWENTII_005157;AWENTII_005158;AWENTII_005159;AWENTII_005160;AWENTII_005161;AWENTII_005162;AWENTII_005163;AWENTII_005164;AWENTII_005165;AWENTII_005166;AWENTII_005167
Cluster 26	58,819 nt. (total: 58,819 nt)	NRPS/Terpene	AWENTII_005301;AWENTII_005302;AWENTII_005303;AWENTII_005304;AWENTII_005305;AWENTII_005306;AWENTII_005307;AWENTII_005308;AWENTII_005309;AWENTII_005310;AWENTII_005311;AWENTII_005312;AWENTII_005313
Cluster 27	105,960 - 149,115 nt. (total: 43,156 nt)	NRPS/Terpene	AWENTII_005339;AWENTII_005340;AWENTII_005341;AWENTII_005342;AWENTII_005343;AWENTII_005344;AWENTII_005345;AWENTII_005346;AWENTII_005347;AWENTII_005348;AWENTII_005349;AWENTII_005350;AWENTII_005351;AWENTII_005352;AWENTII_005353;AWENTII_005354;AWENTII_005355;AWENTII_005356;AWENTII_005357;AWENTII_005358;AWENTII_005359;AWENTII_005360;AWENTII_005361;AWENTII_005362
Cluster 28	748,901 - 804,889 nt. (total: 55,989 nt)	NRPS	AWENTII_005603;AWENTII_005604;AWENTII_005605;AWENTII_005606;AWENTII_005607;AWENTII_005608;AWENTII_005609;AWENTII_005610;AWENTII_005611;AWENTII_005612;AWENTII_005613;AWENTII_005614;AWENTII_005615;AWENTII_005616;AWENTII_005617;AWENTII_005618;AWENTII_005619;AWENTII_005620;AWENTII_005621
Cluster 29	895,206 - 947,606 nt. (total: 52,401 nt)	PKS/NRPS	AWENTII_005658;AWENTII_005659;AWENTII_005660;AWENTII_005661;AWENTII_005662;AWENTII_005663;AWENTII_005664;AWENTII_005665;AWENTII_005666;AWENTII_005667;AWENTII_005668;AWENTII_005669;AWENTII_005670;AWENTII_005671;AWENTII_005672;AWENTII_005673;AWENTII_005674;AWENTII_005675
Cluster 30	1,400,934 - 1,461,825 nt. (total: 60,892 nt)	RiPP	AWENTII_005864;AWENTII_005865;AWENTII_005866;AWENTII_005867;AWENTII_005868;AWENTII_005869;AWENTII_005870;AWENTII_005871;AWENTII_005872;AWENTII_005873;AWENTII_005874;AWENTII_005875;AWENTII_005876;AWENTII_005877;AWENTII_005878;AWENTII_005879;AWENTII_005880;AWENTII_005881;AWENTII_005882;AWENTII_005883;AWENTII_005884;AWENTII_005885;AWENTII_005886;AWENTII_005887;AWENTII_005888;AWENTII_005889;AWENTII_0…
Cluster 31	1,533,911 - 1,582,666 nt. (total: 48,756 nt)	PKS	AWENTII_005931;AWENTII_005932;AWENTII_005933;AWENTII_005934;AWENTII_005935;AWENTII_005936;AWENTII_005937;AWENTII_005938;AWENTII_005939;AWENTII_005940;AWENTII_005941;AWENTII_005942;AWENTII_005943;AWENTII_005944;AWENTII_005945;AWENTII_005946;AWENTII_005947;AWENTII_005948;AWENTII_005949;AWENTII_005950;AWENTII_005951
Cluster 32	2,368,624 - 2,411,656 nt. (total: 43,033 nt)	NRPS	AWENTII_006242;AWENTII_006243;AWENTII_006244;AWENTII_006245;AWENTII_006246;AWENTII_006247;AWENTII_006248;AWENTII_006249;AWENTII_006250;AWENTII_006251;AWENTII_006252;AWENTII_006253;AWENTII_006254;AWENTII_006255;AWENTII_006256;AWENTII_006257
Cluster 33	2,562,811 - 2,619,525 nt. (total: 56,715 nt)	PKS/NRPS	AWENTII_006341;AWENTII_006342;AWENTII_006343;AWENTII_006344;AWENTII_006345;AWENTII_006346;AWENTII_006347;AWENTII_006348;AWENTII_006349;AWENTII_006350;AWENTII_006351;AWENTII_006352;AWENTII_006353;AWENTII_006354;AWENTII_006355;AWENTII_006356;AWENTII_006357;AWENTII_006358;AWENTII_006359;AWENTII_006360;AWENTII_006361;AWENTII_006362;AWENTII_006363;AWENTII_006364;AWENTII_006366;AWENTII_006366;AWENTII_0…
Cluster 34	2,639,251 - 2,688,623 nt. (total: 49,373 nt)	isocyanide/Terpene	AWENTII_006382;AWENTII_006383;AWENTII_006384;AWENTII_006385;AWENTII_006386;AWENTII_006387;AWENTII_006388;AWENTII_006389;AWENTII_006390;AWENTII_006391;AWENTII_006392;AWENTII_006393;AWENTII_006394;AWENTII_006395;AWENTII_006396;AWENTII_006397;AWENTII_006398;AWENTII_006399;AWENTII_006400;AWENTII_006401;AWENTII_006402;AWENTII_006403;AWENTII_006404;AWENTII_006405;AWENTII_006406;AWENTII_006407;AWENTII_0…
Cluster 35	2,847,266 - 2,869,746 nt. (total: 22,481 nt)	Terpene	AWENTII_006484;AWENTII_006485;AWENTII_0064846;AWENTII_006487
Cluster 36	3,331,851 - 3,392,904 nt. (total: 61,054 nt)	RiPP	AWENTII_006681;AWENTII_006682;AWENTII_006683;AWENTII_006684;AWENTII_006685;AWENTII_006686;AWENTII_006687;AWENTII_006688;AWENTII_006689;AWENTII_006690;AWENTII_006691;AWENTII_006692;AWENTII_006693;AWENTII_006694;AWENTII_006695;AWENTII_006696;AWENTII_006697;AWENTII_006698;AWENTII_006699;AWENTII_006700;AWENTII_006701;AWENTII_006702;AWENTII_006703;AWENTII_006704;AWENTII_006705;AWENTII_006706
Cluster 37	3,451,517 - 3,473,466 nt. (total: 21,950 nt)	Terpene	AWENTII_006740;AWENTII_006741;AWENTII_006742;AWENTII_006743;AWENTII_006744;AWENTII_006745;AWENTII_006746;AWENTII_006747;AWENTII_006748;AWENTII_006749;AWENTII_006750;AWENTII_006751
Cluster 38	4,260,452 - 4,303,767 nt. (total: 43,316 nt)	NRPS	AWENTII_007091;AWENTII_007092;AWENTII_007093;AWENTII_007094;AWENTII_007095;AWENTII_007096;AWENTII_007097;AWENTII_007098;AWENTII_007099;AWENTII_007100;AWENTII_007101;AWENTII_007102;AWENTII_007103;AWENTII_007104;AWENTII_007105;AWENTII_007106;AWENTII_007107;AWENTII_007108
Cluster 39	2,565,807 - 2,586,900 nt. (total: 21,094 nt)	Terpene	AWENTII_008292;AWENTII_008293;AWENTII_008294;AWENTII_008295;AWENTII_008296;AWENTII_008297;AWENTII_008298;AWENTII_008299;AWENTII_008300;AWENTII_008301;AWENTII_008302;AWENTII_008303;AWENTII_008304
Cluster 40	4,076,006 - 4,134,959 nt. (total: 58,954 nt)	NRPS	AWENTII_008885;AWENTII_008886;AWENTII_008887;AWENTII_008888;AWENTII_008889;AWENTII_008890;AWENTII_008891;AWENTII_008892;AWENTII_008893;AWENTII_008894;AWENTII_008895;AWENTII_008896;AWENTII_008897;AWENTII_008898;AWENTII_008899;AWENTII_008890
Cluster 41	4,207,673 - 4,248,338 nt. (total: 40,666 nt)	NRPS	AWENTII_008939;AWENTII_008940;AWENTII_008941;AWENTII_008942;AWENTII_008943;AWENTII_008944;AWENTII_008945AWENTII_008946;AWENTII_008947;AWENTII_008948;AWENTII_008949;AWENTII_008950;AWENTII_008951;AWENTII_008952;AWENTII_008953;AWENTII_008954;AWENTII_008955;AWENTII_008956;AWENTII_008957;AWENTII_008958;AWENTII_008959;AWENTII_008960;AWENTII_008961;AWENTII_008962
Cluster 42	137,803 - 198,713 nt. (total: 60,911 nt)	RiPP	AWENTII_009078;AWENTII_009079;AWENTII_009081;AWENTII_009082;AWENTII_009083;AWENTII_009084;AWENTII_009085;AWENTII_009086;AWENTII_009087;AWENTII_009088;AWENTII_009089;AWENTII_009091;AWENTII_009092;AWENTII_009093;AWENTII_009094;AWENTII_009095;AWENTII_009096;AWENTII_009097;AWENTII_009098;AWENTII_009099;AWENTII_009100;AWENTII_009101;AWENTII_009102;AWENTII_009103;AWENTII_009104;AWENTII_009105;AWENTII_0…
Cluster 43	380,744 - 436,578 nt. (total: 55,835 nt)	NRPS	AWENTII_009207;AWENTII_009208;AWENTII_009209;AWENTII_009210;AWENTII_009211;AWENTII_009212;AWENTII_009213;AWENTII_009214;AWENTII_009215;AWENTII_009216;AWENTII_009217;AWENTII_009218;AWENTII_009219;AWENTII_009220;AWENTII_009221;AWENTII_009222AWENTII_009223;AWENTII_009224;AWENTII_009225;AWENTII_009226;AWENTII_009227;AWENTII_009228
Cluster 44	802,436 - 832,388 nt. (total: 29,953 nt)	NI-siderophore	AWENTII_009408;AWENTII_009409;AWENTII_009410;AWENTII_009411;AWENTII_009412;AWENTII_009413;AWENTII_009414;AWENTII_009415;AWENTII_009416;AWENTII_009417;AWENTII_009418;AWENTII_009419;AWENTII_009420
Cluster 45	875,812 - 918,496 nt. (total: 42,685 nt)	NRPS	AWENTII_009442;AWENTII_009443;AWENTII_009444;AWENTII_009445;AWENTII_009446;AWENTII_009447;AWENTII_009448;AWENTII_009449;AWENTII_009450;AWENTII_009451;AWENTII_009452;AWENTII_009453;AWENTII_009454;AWENTII_009455;AWENTII_009456;AWENTII_009457
Cluster 46	1,472,500 - 1,493,435 nt. (total: 20,936 nt)	Terpene	AWENTII_009672;AWENTII_009673;AWENTII_009674;AWENTII_009675;AWENTII_009676;AWENTII_009677;AWENTII_009678;AWENTII_009679;AWENTII_009680;AWENTII_009681;AWENTII_009682
Cluster 47	1,763,678 - 1,785,727 nt. (total: 22,050 nt)	Terpene	AWENTII_009787;AWENTII_009788;AWENTII_009789;AWENTII_009790;AWENTII_009791;AWENTII_009792;AWENTII_009793;AWENTII_009794;AWENTII_009795;AWENTII_009796
Cluster 48	2,666,102 - 2,687,243 nt. (total: 21,142 nt)	Terpene	AWENTII_010164;AWENTII_010165;AWENTII_010166;AWENTII_010167;AWENTII_010168;AWENTII_010169;AWENTII_010170;AWENTII_010171;AWENTII_010172;AWENTII_010173;AWENTII_010174
Cluster 49	2,767,282 - 2,810,586 nt. (total: 43,305 nt)	NRPS	AWENTII_010210;AWENTII_010211;AWENTII_010212;AWENTII_010213;AWENTII_010214;AWENTII_010215;AWENTII_010216;AWENTII_010217;AWENTII_010218;AWENTII_010219;AWENTII_010220;AWENTII_010221;AWENTII_010222;AWENTII_010223
Cluster 50	3,011,528 - 3,057,557 nt. (total: 46,030 nt)	PKS	AWENTII_010320;AWENTII_010321;AWENTII_010322;AWENTII_010323;AWENTII_010324;AWENTII_010325;AWENTII_010326;AWENTII_010327;AWENTII_010328;AWENTII_010329;AWENTII_010330;AWENTII_010331;AWENTII_010332;AWENTII_010333;AWENTII_010334;AWENTII_010335;AWENTII_010336;AWENTII_010337;AWENTII_010338
Cluster 51	3,299,191 - 3,328,348 nt. (total: 29,158 nt)	Terpene (Beta-lactone)	AWENTII_010435;AWENTII_010436;AWENTII_010437;AWENTII_010438;AWENTII_010439;AWENTII_010440;AWENTII_010441;AWENTII_010442;AWENTII_010443
Cluster 52	3,877,091 - 3,957,557 nt. (total: 80,467 nt)	PKS/NRPS	AWENTII_010663;AWENTII_010664;AWENTII_010665;AWENTII_010666;AWENTII_010667;AWENTII_010668;AWENTII_010669;AWENTII_010670;AWENTII_010671;AWENTII_010672;AWENTII_010673;AWENTII_010674;AWENTII_010675;AWENTII_010676;AWENTII_010677;AWENTII_010678;AWENTII_010679;AWENTII_010680;AWENTII_010681;AWENTII_010682;AWENTII_010683;AWENTII_010684;AWENTII_010685;AWENTII_010686;AWENTII_010687;AWENTII_010688;AWENTII_0…
Cluster 53	4,038,213 - 4,087,269 nt. (total: 49,057 nt)	NRPS	AWENTII_010732;AWENTII_010733;AWENTII_010734;AWENTII_010735;AWENTII_010736;AWENTII_010737;AWENTII_010738;AWENTII_010739;AWENTII_010740;AWENTII_010741;AWENTII_010742;AWENTII_010743;AWENTII_010744;AWENTII_010745;AWENTII_010746;AWENTII_010747;AWENTII_010748;AWENTII_010749;AWENTII_010750
Cluster 54	3,217 - 50,448 nt. (total: 47,232 nt)	PKS	AWENTII_010767;AWENTII_010768;AWENTII_010769;AWENTII_010770;AWENTII_010771;AWENTII_010772;AWENTII_010773;AWENTII_010774;AWENTII_010775;AWENTII_010776;AWENTII_010778;AWENTII_010779;AWENTII_010780;AWENTII_010781;AWENTII_010782;AWENTII_010783;AWENTII_010784;AWENTII_010785;AWENTII_010786;AWENTII_010787;AWENTII_010788;AWENTII_010789
Cluster 55	143,363 - 195,494 nt. (total: 52,132 nt)	PKS/NRPS	AWENTII_010841;AWENTII_010842;AWENTII_010843;AWENTII_010844;AWENTII_010845;AWENTII_010846;AWENTII_010847;AWENTII_010848;AWENTII_010849;AWENTII_010850;AWENTII_010851;AWENTII_010852;AWENTII_010853;AWENTII_010854;AWENTII_010855;AWENTII_010856;AWENTII_010857;AWENTII_010858;AWENTII_010859;AWENTII_010860;AWENTII_010861
Cluster 56	234,377 - 282,172 nt. (total: 47,796 nt)	PKS	AWENTII_010877;AWENTII_010878;AWENTII_010879;AWENTII_010881;AWENTII_010882;AWENTII_010883;AWENTII_010884;AWENTII_010885;AWENTII_010886;AWENTII_010887;AWENTII_010888;AWENTII_010889;AWENTII_010890;AWENTII_010891;AWENTII_010892;AWENTII_010893
Cluster 57	360,777 - 421,775 nt. (total: 60,999 nt)	RiPP	AWENTII_010930;AWENTII_010931;AWENTII_010932;AWENTII_010933;AWENTII_010934;AWENTII_010935;AWENTII_010936;AWENTII_010937;AWENTII_010938;AWENTII_010939;AWENTII_010940;AWENTII_010941;AWENTII_010942;AWENTII_010943;AWENTII_010944;AWENTII_010945;AWENTII_010946;AWENTII_010947;AWENTII_010948;AWENTII_010949;AWENTII_010950;AWENTII_010951;AWENTII_010952;AWENTII_010953;AWENTII_010954
Cluster 58	493,436 - 544,794 nt. (total: 51,359 nt)	PKS/NRPS	AWENTII_010993;AWENTII_010994;AWENTII_010995;AWENTII_010996;AWENTII_010997;AWENTII_010998;AWENTII_010999;AWENTII_011000; AWENTII_011001;AWENTII_011002;AWENTII_011003;AWENTII_011004;AWENTII_011005;AWENTII_011006;AWENTII_011007;AWENTII_011008;AWENTII_011009;AWENTII_011010;AWENTII_011011;AWENTII_011012;AWENTII_011013
Cluster 59	659,960 - 708,029 nt. (total: 48,070 nt)	PKS	AWENTII_011072;AWENTII_011073;AWENTII_011074;AWENTII_011075;AWENTII_011076;AWENTII_011077;AWENTII_011078;AWENTII_011079;AWENTII_011080;AWENTII_011081;AWENTII_011082;AWENTII_011083;AWENTII_011084;AWENTII_011085;AWENTII_011086;AWENTII_011087;AWENTII_011088;AWENTII_011089;AWENTII_011090;AWENTII_011091;AWENTII_011092;AWENTII_011093;AWENTII_011094
Cluster 60	2,065,165 - 2,108,420 nt. (total: 43,256 nt)	NRPS	AWENTII_011610;AWENTII_011611;AWENTII_011612;AWENTII_011613;AWENTII_011614;AWENTII_011615;AWENTII_011616;AWENTII_011617;AWENTII_011618;AWENTII_011619;AWENTII_011620;AWENTII_011621;AWENTII_011622
Cluster 61	2,654,620 - 2,700,640 nt. (total: 46,021 nt)	PKS	AWENTII_011862;AWENTII_011863;AWENTII_011864;AWENTII_011865;AWENTII_0118666;AWENTII_011867;AWENTII_011868;AWENTII_011869;AWENTII_011870;AWENTII_011871;AWENTII_011872;AWENTII_011873;AWENTII_011874;AWENTII_011875;AWENTII_011876;AWENTII_011877
Cluster 62	1 - 38,695 nt. (total: 38,695 nt)	PKS/NRPS	AWENTII_011916;AWENTII_011917;AWENTII_011918;AWENTII_011919;AWENTII_011920;AWENTII_011921;AWENTII_011922;AWENTII_011923;AWENTII_011924;AWENTII_011925;AWENTII_011926;AWENTII_011927
Cluster 63	81,204 - 127,904 nt. (total: 46,701 nt)	NRPS	AWENTII_011958;AWENTII_011959;AWENTII_011960;AWENTII_011961;AWENTII_011962;AWENTII_011963;AWENTII_011964;AWENTII_011965;AWENTII_011966;AWENTII_011967;AWENTII_011968;AWENTII_011969;AWENTII_011970;AWENTII_011971;AWENTII_011972;AWENTII_011973;AWENTII_011974;AWENTII_011975
Cluster 64	248,507 - 270,114 nt. (total: 21,608 nt)	Terpene	AWENTII_012033;AWENTII_012034;AWENTII_012035;AWENTII_012036;AWENTII_012037;AWENTII_012038;AWENTII_012039;AWENTII_012040;AWENTII_012041;AWENTII_012042
Cluster 65	456,400 - 480,396 nt. (total: 23,997 nt)	Terpene(beta-lactone)	AWENTII_012122;AWENTII_012123;AWENTII_012124;AWENTII_012125;AWENTII_012126;AWENTII_012127;AWENTII_012128;AWENTII_012129;AWENTII_012130;AWENTII_012131
Cluster 66	2,417,142 - 2,464,553 nt. (total: 47,412 nt)	PKS	AWENTII_012904;AWENTII_012905;AWENTII_012906;AWENTII_012907;AWENTII_012908;AWENTII_012910;AWENTII_012911;AWENTII_012912;AWENTII_012913;AWENTII_012914;AWENTII_012915;AWENTII_012916;AWENTII_012917;AWENTII_012918;AWENTII_012919;AWENTII_012920;AWENTII_012921;AWENTII_012922;AWENTII_012923;AWENTII_012924;AWENTII_012925;AWENTII_012927;AWENTII_012928;AWENTII_012929;AWENTII_012930
