## Supplementary Dataset 4 for "Identification of a terpene synthase arsenal using long-read sequencing and genome assembly of *Aspergillus wentii*"

### Sheet: Sheet1
Sequence ID	Description	Organism	aa	Function
Q9C446.1	Geranylgeranyl pyrophosphate synthase paxG	Penicillium paxilli	371	Paxilline synthesis
E9F5E9.1	Geranylgeranyl pyrophosphate synthase subD	Metarhizium robertsii ARSEF 23	337	Subglutinol biosynthesis
A0A2L0VXR0.1	Bifunctional premutilin synthase ple4	Rhodocybe pseudopiperita (Clitopilus pseudopiperitus)	959	Premutilin/Pleuromutilin biosynthesis
A0A1U8QHE3.1	Pimaradiene synthase pbcA	Aspergillus nidulans FGSC A4	979	Pimaradiene biosynthesis
Q4WLD2.1	Terpene cyclase pyr4	Aspergillus fumigatus Af293	241	Pyripyropene synthesis
A2PZA5.1	Fusicoccadiene synthase	Diaporthe amygdali	718	Fusicoccin A
A0A1L9WUI2.1	Terpene cyclase aneC	Aspergillus aculeatus ATCC 16872	442	Aculenes biosynthesis
A0A4P8GFV8.1	Alpha-humulene synthase eupE	Phoma sp	379	Eupenifeldin biosynthesis
P9WEX1.1	Terpene cyclase dpasB	Apiospora sacchari	243	Diterpenoid pyrone biosynthesis
A0A2I1BT01.1	Asnovolin H synthase nvfL	Aspergillus novofumigatus IBT 16806	243	Novofumigatonin biosynthesis
K2RU64.1	Terpene cyclase dpmpB	Macrophomina phaseolina	243	Diterpenoid pyrone biosynthesis
A0A0E3D8M2.1	Terpene cyclase penB	Penicillium crustosum	243	Penitrem biosynthesis
A0A0E3D8Q2.1	Terpene cyclase janB	Penicillium janthinellum	243	Janthitremanes biosynthesis
A9JPE3.1	Terpene cyclase atmB	Aspergillus flavus	243	Aflatrem synthesis
A0A1B7YCX1.1	Terpene cyclase dpchB	Colletotrichum higginsianum IMI 349063	242	Diterpenoid pyrone biosynthesis
P9WEY0.1	Terpene cyclase dpfgB	Fusarium graminearum PH-1	242	Diterpenoid pyrone biosynthesis
P9WEX7.1	Terpene cyclase dpmaB	Metarhizium anisopliae	243	Diterpenoid pyrone biosynthesis
A0A097ZPD8.1	Terpene cyclase andB	Aspergillus stellatus	236	Anditomin synthesis
Q6WP50.1	Sesquiterpene synthase BOT2	Botrytis cinerea	399	Botrydial synthesis
A0A1V0QSA8.1	Geranylgeranyl pyrophosphate synthase AN1592	Hericium erinaceus	339	Erinacine biosynthesis
A0A1Y0BRF5.1	Terpene cyclase adrI	Penicillium roqueforti	245	Andrastin A biosynthesis
J7FIJ6.1	Terpene cyclase idtB	Claviceps paspali	239	Indole-diterpene biosynthesis
Q15FB1.1	Terpene cyclase ltmB	Epichloe festucae var. lolii	227	Lolitrem B biosynthesis
A0A1E1FFM9.1	Terpene cyclase prhH	Penicillium brasilianum	245	Paraherquonin biosynthesis
Q0C8A7.1	Terpene cyclase trt1	Aspergillus terreus NIH2624	204	Terretonin synthesis
A0A2P1DP74.1	Terpene cyclase macJ	Penicillium terrestre	258	Macrophorins biosynthesis
A0A455RAK9.1	Terpene cyclase ascF	Acremonium egyptiacum	273	Ascofuranone/ascochlorin biosynthesis
M2V8C1.1	Ophiobolin F synthase oblA	Bipolaris maydis C5	721	Ophiobolin biosynthesis
A0A2Z6AQX6.1	Preasperterpenoid A synthase PvPS	Talaromyces verruculosus	778	asperterpenoid A
A0A3Q9FFM1.1	Bifunctional sesterterpene synthase astC	Talaromyces wortmannii	754	Asperterpenoid biosynthesis
P9WEP0.1	Bifunctional terpene synthase AuAS	Aspergillus ustus	710	Aspergilol biosynthesis
Q0CRW6.1	Preaspterpenacid I synthase sttA	Aspergillus terreus NIH2624	773	Aspterpenacid biosynthesis
A0A2U8U2L5.1	Alpha-humulene synthase asR6	Sarocladium sp. 'schorii'	430	Xenovulene A biosynthesis
A0A1L9UKS1.1	Variediene synthase	Aspergillus brasiliensis	695	Variediene biosynthesis
A0A2L0VXR5.1	Geranylgeranyl pyrophosphate synthase Ple3	Clitopilus passeckerianus	350	Pleuromutilin biosynthesis
D7NJ68.1	Lanosterol synthase	Ganoderma lucidum	726	Lanosterol biosynthesis
Q4WAG4.1	Squalene synthase erg9	Aspergillus fumigatus Af293	471	Ergosterol biosynthesis protein
B8NHE0.1	Terpene cyclase flvE	Aspergillus flavus NRRL3357	390	Flavunoidine biosynthesis
A0A0F7TZE0.1	Terpene cyclase ausL	Penicillium brasilianum	245	Austinoid biosynthesis
